# Proximity labelling reveals the compartmental proteome of murine sensory neurons

**DOI:** 10.1101/2025.06.13.659475

**Authors:** Julia R Sondermann, Allison M Barry, Feng Xian, Thomas Haberl, David Gomez-Varela, Fritz Benseler, Dietmar Schreiner, Nils Brose, Noa Lipstein, Manuela Schmidt

## Abstract

**Introduction:** Understanding the molecular architecture of peripheral sensory neurons is critical as we pursue novel drug targets against pain and neuropathy. Sensory neurons in the dorsal root ganglion (DRG) show extensive compartmentalization, thus understanding each compartment – from the peripheral to central terminals – is key to this effort.

**Methods:** To systematically profile this spatial complexity, we generated a TurboID^fl/fl^ transgenic mouse line (ROSA26^em1(TurboID)Bros^), enabling targeted proximity labelling and deep proteomic profiling of DRG neuron compartments via Tg(Advillin-Cre)^+^.

**Results:** Our data reveal distinct proteomic signatures across neuronal compartments that reflect specialized neuronal functions. We provide proteomic insights into previously inaccessible nerve terminals both in the periphery (innervating the skin) and in the spinal cord. Further, using a DRG explant model of chemotherapy-induced peripheral neuropathy, we uncover novel and discrete proteome changes, highlighting neuronal vulnerability.

**Conclusion:** Together, our findings provide a unique proteome atlas of the sensory neuron proteome across anatomical domains and demonstrate the utility of proximity labelling proteomics for detecting compartment-specific molecular alterations in a disease model.
