## Supplemental Tables for "Proximity labelling reveals the compartmental proteome of murine sensory neurons": STable16.TurboID-explant-functions.xlsx

### Sheet:  MF_DOWN
	ID	Description	GeneRatio	BgRatio	pvalue	p.adjust	qvalue	geneID	Count
GO:0015171	GO:0015171	amino acid transmembrane transporter activity	6/230	2778-10-01	4.7812e-05	0.0160508	0.0153116	Slc1a4/Slc17a6/Slc3a2/Slc7a14/Slc38a1/Slc38a9	6
GO:0008514	GO:0008514	organic anion transmembrane transporter activity	8/230	20/2778	0.000102684	0.0160508	0.0153116	Slc2a3/Slc33a1/Slc1a4/Slc17a6/Slc3a2/Slc7a14/Slc38a1/Slc38a9	8
GO:0005342	GO:0005342	organic acid transmembrane transporter activity	6/230	2778-12-01	0.000182396	0.0160508	0.0153116	Slc1a4/Slc17a6/Slc3a2/Slc7a14/Slc38a1/Slc38a9	6
GO:0046943	GO:0046943	carboxylic acid transmembrane transporter activity	6/230	2778-12-01	0.000182396	0.0160508	0.0153116	Slc1a4/Slc17a6/Slc3a2/Slc7a14/Slc38a1/Slc38a9	6
GO:0004888	GO:0004888	transmembrane signaling receptor activity	7/230	17/2778	0.000230335	0.0162156	0.0154688	Cd44/Gpr158/Sphk2/L1cam/Ptgir/Gabbr1/Trpv1	7
GO:0030159	GO:0030159	signaling receptor complex adaptor activity	5/230	2778-10-01	0.000664471	0.0389823	0.0371871	Akap12/Shc1/Mapk8ip3/Sorbs1/Irs2	5

### Sheet:  MF_UP
	ID	Description	GeneRatio	BgRatio	pvalue	p.adjust	qvalue	geneID	Count

### Sheet:  BP_DOWN
	ID	Description	GeneRatio	BgRatio	pvalue	p.adjust	qvalue	geneID	Count
GO:0015711	GO:0015711	organic anion transport	16/231	54/2809	3.24284e-06	0.00515725	0.00482268	Itgb1/Slc2a3/Snca/Pnpla8/Pak1/Psap/Slc33a1/Slc1a4/Gabbr1/Slc17a6/Slc3a2/Slc7a14/Irs2/Trpv1/Slc38a1/Slc38a9	16
GO:0006865	GO:0006865	amino acid transport	11/231	28/2809	5.62267e-06	0.00515725	0.00482268	Itgb1/Snca/Pak1/Slc1a4/Gabbr1/Slc17a6/Slc3a2/Slc7a14/Trpv1/Slc38a1/Slc38a9	11
GO:0006939	GO:0006939	smooth muscle contraction	9/231	19/2809	6.56696e-06	0.00515725	0.00482268	Shc1/Cttn/Rock2/Atp2b4/Trpv1/Sod1/Prkg1/Scn11a/Calca	9
GO:0007155	GO:0007155	cell adhesion	31/231	192/2809	0.000130927	0.0384984	0.0360009	Plekha2/Shc1/Cd44/Itgb1/Ptpn23/Lpp/Lama2/Dst/Tln2/Srcin1/Peak1/L1cam/Flrt3/Bcar1/Cttn/Zyx/Ctnnd1/Ank3/Ncam1/Tnfrsf21/Sorbs1/Pag1/Rc3h1/Micall2/Pkn2/Cask/Smarca4/Prkg1/Ctnnd2/Cbll1/Calca	31

### Sheet:  BP_UP
	ID	Description	GeneRatio	BgRatio	pvalue	p.adjust	qvalue	geneID	Count

### Sheet: README
Sheet	Description	Notes
MF	GO molecular function enrichments	Empty sheet = no significant pathways
BP	GO biological pathway enrichments	Empty sheet = no significant pathways
